# Cutting Through the Artifacts: Dissecting gRNA Impurities with FUSS-seq

**DOI:** 10.1101/2025.09.13.676056

**Authors:** Antonino Montalbano, Huan Qiu, Lakshmi Karthik, Sawyer Letourneau, Jianxin Hu, Tirtha Chakraborty, Huanying Gary Ge, John R Lydeard, Ruijia Wang, Eric Gunnar Anderson

## Abstract

CRISPR-based therapeutics rely on guide RNAs (gRNAs) and the Cas9 endonuclease for precise gene editing. Ensuring gRNA purity and base-level sequence integrity is essential for clinical translation. While industry-standard practice relies on liquid chromatography-high-resolution mass spectrometry to assess oligonucleotide identity and purity, more recent FDA guidance recommends complementary base-by-base sequence analysis (FDA CBER Webinar, 2024).

In this study, we evaluated next-generation sequencing (NGS) strategies for characterizing chemically synthesized gRNAs. We found that the widely used SMARTer assay, while capable of producing sequenceable libraries, introduced substantial artifacts during library preparation. These included truncated scaffold species at oligo(A) stretches in the scaffold region and 5′(n-1) deletions within the spacer sequence. Although absent in the original gRNA, these artifacts accounted for over 10% of the sequencing reads, creating the false appearance of impurities. Through experimental and computational approaches, we traced these artifacts to mispriming by template-switching oligonucleotides (TSOs). Importantly, these artifacts occur during sequencing, and although they do not reflect real gRNA impurities, they compromise assay accuracy and can obscure true sequence impurities.

To overcome these limitations, we developed FUSS-seq (Full-length Uncoupled Second-strand Synthesis followed by sequencing), a novel assay that integrates principles from 5′ RACE with a modified TSO bearing a 3′ polymerase-blocking moiety. FUSS-seq markedly reduced artifacts and increased full-length gRNA recovery, providing a more accurate and lower-bias method for gRNA purity assessment. This approach supports improved Chemistry Manufacturing and Controls (CMC) characterization of gRNAs and strengthens the analytical toolkit needed for reliable CRISPR-based therapeutic development.
