## Supplementary Tables for "Cutting Through the Artifacts: Dissecting gRNA Impurities with FUSS-seq"

### Sheet: Sheet1
Supplementary Table S1. Sequences used in this study.
Sequence name	Sequence nucleotides	Length
Anchored oligo(dT)	GTGACTGGAGTTCAGACGTGTGCTCTTCCGATCTTT	36
gRNA control for LC-MS/MS full-length and Figure 1B, 1C, 3A, 4C, 4D	CCUNNNNNNNNNNNNNNNNNGUUUUAGAGCUAGAAAUAGCAAGUUAAAAUAAGGCUAGUCCGUUAUCAACUUGAAAAAGUGGCACCGAGUCGGUGCUUUU	100
gRNA control for LC-MS/MS 5'(n-1)	CUNNNNNNNNNNNNNNNNNGUUUUAGAGCUAGAAAUAGCAAGUUAAAAUAAGGCUAGUCCGUUAUCAACUUGAAAAAGUGGCACCGAGUCGGUGCUUUU	99
gRNA control for LC-MS/MS 5'(n-2)	UNNNNNNNNNNNNNNNNNGUUUUAGAGCUAGAAAUAGCAAGUUAAAAUAAGGCUAGUCCGUUAUCAACUUGAAAAAGUGGCACCGAGUCGGUGCUUUU	98
gRNA control for LC-MS/MS 5'(n-5)	NNNNNNNNNNNNNNNGUUUUAGAGCUAGAAAUAGCAAGUUAAAAUAAGGCUAGUCCGUUAUCAACUUGAAAAAGUGGCACCGAGUCGGUGCUUUU	95
gRNA control for LC-MS/MS 5'(n+1)	CCCUNNNNNNNNNNNNNNNNNGUUUUAGAGCUAGAAAUAGCAAGUUAAAAUAAGGCUAGUCCGUUAUCAACUUGAAAAAGUGGCACCGAGUCGGUGCUUUU	101
gRNA Figure 3C GUAC	GUACNNNNNNNNNNNNNNNNGUUUUAGAGCUAGAAAUAGCAAGUUAAAAUAAGGCUAGUCCGUUAUCAACUUGAAAAAGUGGCACCGAGUCGGUGCUUUU	100
gRNA Figure 3C GGAG	GGAGNNNNNNNNNNNNNNNNGUUUUAGAGCUAGAAAUAGCAAGUUAAAAUAAGGCUAGUCCGUUAUCAACUUGAAAAAGUGGCACCGAGUCGGUGCUUUU	100
gRNA Figure 3C AGUA	AGUANNNNNNNNNNNNNNNNGUUUUAGAGCUAGAAAUAGCAAGUUAAAAUAAGGCUAGUCCGUUAUCAACUUGAAAAAGUGGCACCGAGUCGGUGCUUUU	100
gRNA Figure 3C ACAU	ACAUNNNNNNNNNNNNNNNNGUUUUAGAGCUAGAAAUAGCAAGUUAAAAUAAGGCUAGUCCGUUAUCAACUUGAAAAAGUGGCACCGAGUCGGUGCUUUU	100
gRNA Figure 3C ACCU	ACCUNNNNNNNNNNNNNNNNGUUUUAGAGCUAGAAAUAGCAAGUUAAAAUAAGGCUAGUCCGUUAUCAACUUGAAAAAGUGGCACCGAGUCGGUGCUUUU	100
gRNA Figure 3C AUAG	AUAGNNNNNNNNNNNNNNNNGUUUUAGAGCUAGAAAUAGCAAGUUAAAAUAAGGCUAGUCCGUUAUCAACUUGAAAAAGUGGCACCGAGUCGGUGCUUUU	100
gRNA Figure 3C AAUG	AAUGNNNNNNNNNNNNNNNNGUUUUAGAGCUAGAAAUAGCAAGUUAAAAUAAGGCUAGUCCGUUAUCAACUUGAAAAAGUGGCACCGAGUCGGUGCUUUU	100
gRNA Figure 3C CCAG	CCAGNNNNNNNNNNNNNNNNGUUUUAGAGCUAGAAAUAGCAAGUUAAAAUAAGGCUAGUCCGUUAUCAACUUGAAAAAGUGGCACCGAGUCGGUGCUUUU	100
gRNA Figure 3C CUCA	CUCANNNNNNNNNNNNNNNNGUUUUAGAGCUAGAAAUAGCAAGUUAAAAUAAGGCUAGUCCGUUAUCAACUUGAAAAAGUGGCACCGAGUCGGUGCUUUU	100
gRNA Figure 3C UAGC	UAGCNNNNNNNNNNNNNNNNGUUUUAGAGCUAGAAAUAGCAAGUUAAAAUAAGGCUAGUCCGUUAUCAACUUGAAAAAGUGGCACCGAGUCGGUGCUUUU	100
gRNA Figure 3C UAGU	UAGUNNNNNNNNNNNNNNNNGUUUUAGAGCUAGAAAUAGCAAGUUAAAAUAAGGCUAGUCCGUUAUCAACUUGAAAAAGUGGCACCGAGUCGGUGCUUUU	100
gRNA Figure 3C UUAG	UUAGNNNNNNNNNNNNNNNNGUUUUAGAGCUAGAAAUAGCAAGUUAAAAUAAGGCUAGUCCGUUAUCAACUUGAAAAAGUGGCACCGAGUCGGUGCUUUU	100
gRNA Figure 3C UCAC	UCACNNNNNNNNNNNNNNNNGUUUUAGAGCUAGAAAUAGCAAGUUAAAAUAAGGCUAGUCCGUUAUCAACUUGAAAAAGUGGCACCGAGUCGGUGCUUUU	100
gRNA Figure 3C CUAG	CUAGNNNNNNNNNNNNNNNNGUUUUAGAGCUAGAAAUAGCAAGUUAAAAUAAGGCUAGUCCGUUAUCAACUUGAAAAAGUGGCACCGAGUCGGUGCUUUU	100
gRNA Figure 3D CC	CCANNNNNNNNNNNNNNNNNGUUUUAGAGCUAGAAAUAGCAAGUUAAAAUAAGGCUAGUCCGUUAUCAACUUGAAAAAGUGGCACCGAGUCGGUGCUUUU	100
gRNA Figure 3D GG	GGANNNNNNNNNNNNNNNNNGUUUUAGAGCUAGAAAUAGCAAGUUAAAAUAAGGCUAGUCCGUUAUCAACUUGAAAAAGUGGCACCGAGUCGGUGCUUUU	100
gRNA Figure 3D UU	UUANNNNNNNNNNNNNNNNNGUUUUAGAGCUAGAAAUAGCAAGUUAAAAUAAGGCUAGUCCGUUAUCAACUUGAAAAAGUGGCACCGAGUCGGUGCUUUU	100
gRNA Figure 3D AA	AAUNNNNNNNNNNNNNNNNNGUUUUAGAGCUAGAAAUAGCAAGUUAAAAUAAGGCUAGUCCGUUAUCAACUUGAAAAAGUGGCACCGAGUCGGUGCUUUU	100
gBlock DNA PCR control	ACACTCTTTCCCTACACGACGCTCTTCCGATCTCCCCCTNNNNNNNNNNNNNNNNNGTTTTAGAGCTAGAAATAGCAAGTTAAAATAAGGCTAGTCCGTTATCAACTTGAAAAAGTGGCACCGAGTCGGTGCTTTTAAAAAAAAAAAAAAAGATCGGAAGAGCACACGTCTGAACTCCAGTCAC	184
gBlock DNA sequencing control	AATGATACGGCGACCACCGAGATCTACACAACAGTGGACACTCTTTCCCTACACGACGCTCTTCCGATCTCCCCCTCCTNNNNNNNNNNNNNNNNNGTTTTAGAGCTAGAAATAGCAAGTTAAAATAAGGCTAGTCCGTTATCAACTTGAAAAAGTGGCACCGAGTCGGTGCTTTTAAAAAAAAAAAAAAAGATCGGAAGAGCACACGTCTGAACTCCAGTCACTTACCTGGATCTCGTATGCCGTCTTCTGCTTG	256
FUSS-seq TSO	/5Biosg/TCTTTCCCTACACGACGCTCTTCCGATCTTCGAGTATATrCrCrC/3C6/	58
